# Single-cell copy number lineage tracing enabling gene discovery

**DOI:** 10.1101/2020.04.12.038281

**Authors:** Fang Wang, Qihan Wang, Vakul Mohanty, Shaoheng Liang, Jinzhuang Dou, Jincheng Han, Darlan Conterno Minussi, Ruli Gao, Li Ding, Nicholas Navin, Ken Chen

## Abstract

Aneuploidy plays critical roles in genome evolution.

Alleles, whose dosages affect the fitness of an ancestor, will have altered frequencies in the descendant populations upon perturbation.

Single-cell sequencing enables comprehensive genome-wide copy number profiling of thousands of cells at various evolutionary stage and lineage. That makes it possible to discover dosage effects invisible at tissue level, provided that the cell lineages can be accurately reconstructed.

Here, we present a Minimal Event Distance Aneuploidy Lineage Tree (MEDALT) algorithm that infers the evolution history of a cell population based on single-cell copy number (SCCN) profiles. We also present a statistical routine named lineage speciation analysis (LSA), which facilitates discovery of fitness-associated alterations and genes from SCCN lineage trees.

We assessed our approaches using a variety of single-cell datasets. Overall, MEDALT appeared more accurate than phylogenetics approaches in reconstructing copy number lineage. From the single-cell DNA-sequencing data of 20 triple-negative breast cancer patients, our approaches effectively prioritized genes that are essential for breast cancer cell fitness and are predictive of patient survival, including those implicating convergent evolution. Similar benefits were observed when applying our approaches on single-cell RNA sequencing data obtained from cancer patients.

The source code of our study is available at https://github.com/KChen-lab/MEDALT.
