## Supplementary material for "Single-cell copy number lineage tracing enabling gene discovery": SupplementaryData1.BRCA.recurrent.xlsx

### Sheet: MEDALT
region	Score	case	pvalue
SHPRH	0.857294	6	6.6291e-05
RAD54B	1.3346	10	6.68047e-05
LATS1	0.85076	5	7.19269e-05
PPP4R1	1.25541	5	7.43384e-05
CCND3	1.25118	9	7.74174e-05
PRKDC	1.13172	6	8.26241e-05
TCEA1	1.12428	6	8.26241e-05
UBE2V2	1.13172	6	8.26241e-05
STK3	1.4473	9	8.43526e-05
KAT5	0.700663	2	8.71688e-05
MUS81	0.700663	2	8.71688e-05
POLD3	0.679345	2	8.71688e-05
RNF169	0.679345	2	8.71688e-05
DDB1	0.705347	2	8.76578e-05
FEN1	0.692179	2	8.76578e-05
PRPF19	0.681537	2	8.76578e-05
PAXIP1	0.975295	5	8.77116e-05
MLX	-0.849109	5	8.78117e-05
MET	0.959691	7	9.00739e-05
CUL1	1.00712	7	9.00982e-05
RAD23B	3.18376	2	9.56755e-05
HES1	0.782583	6	9.57854e-05
IGF1R	1.64649	2	9.57946e-05
RNMT	1.29796	5	9.78282e-05
RB1	-0.775821	9	9.90491e-05
RHEB	1.01913	6	9.9295e-05
XRCC2	1.00779	6	9.9295e-05
FZD1	0.803342	7	9.94233e-05
ASCC3	-0.82645	5	0.000101194
NUDT1	0.771429	2	0.00010202
RET	0.728529	3	0.000102796
EGFR	0.815556	4	0.000106474
FGFR2	1.74866	2	0.000107296
NSMCE4A	1.74866	2	0.000107296
TYMS	1.65983	4	0.000108237
HLTF	0.997405	5	0.000109278
CDK6	0.836472	6	0.000110229
POLE	-0.861453	5	0.000111982
RAD51	-0.860352	8	0.000112701
NF1	-0.821434	4	0.000114903
TAOK1	-0.817587	4	0.000114903
RECQL	0.932937	3	0.000116104
BRAF	1.0162	7	0.000118582
FAT3	0.726009	3	0.000120671
FZD4	0.681408	3	0.000120671
PPP2R1A	-0.619444	2	0.000120671
RAD51B	0.9	2	0.000121286
CCND2	1.6619	2	0.000121359
PER1	-0.802327	6	0.000121832
RBBP8	1.37368	3	0.000122175
RBBP8	-0.975904	2	0.000122175
MAP2K1	-0.815842	6	0.00012566
GSK3B	0.945051	3	0.000128107
POLQ	0.945051	3	0.000128107
KAT2B	-1.0095	4	0.000128999
KAT2B	0.717733	2	0.000128999
CDKN1B	0.947619	2	0.000130907
KRAS	0.852381	2	0.000130907
LRP6	0.947619	2	0.000130907
FZD8	0.76275	5	0.00013231
FANCG	2.08491	2	0.000136426
MMS19	-0.756943	4	0.00013678
POLL	-0.755178	4	0.00013678
SFRP5	-0.763479	4	0.00013678
POLE2	0.826923	2	0.000137665
SAV1	0.826923	2	0.000137665
PIK3CA	0.879206	7	0.00013837
TOP3A	-0.758615	5	0.000138947
MYC	2.09581	6	0.000140154
NSMCE2	2.15243	6	0.000140154
RNF4	-0.886261	7	0.000140469
GTF2H3	-0.936923	5	0.00014652
TGFBR2	-0.832936	5	0.000149076
FGFR1	1.09455	5	0.000150489
PIK3CB	0.933797	3	0.000154131
RPA3	-0.826389	4	0.000155521
FZD7	-0.745828	3	0.000156031
PARP3	-0.789237	6	0.000158781
JAK2	2.43267	3	0.000160823
POLI	-0.950882	3	0.000161473
SMAD2	-0.952516	3	0.000161473
SMAD4	-0.945882	3	0.000161473
MBD4	0.932473	3	0.000165782
DNTT	-0.616732	4	0.000167029
CTNNB1	-0.816433	5	0.000167842
MLH1	-0.816433	5	0.000167842
WDR48	-0.816433	5	0.000167842
RFC4	0.846083	6	0.000168124
KIT	1.61148	3	0.000168407
PDGFRA	1.61148	3	0.000168407
UBE2N	0.663522	2	0.000171174
RNF168	0.89115	5	0.000180668
PMS2	-0.826389	4	0.000181686
RAC1	-0.826389	4	0.000181686
CDC25B	-0.915904	2	0.000183453
FANCL	0.773602	5	0.000184911
BARD1	-0.76394	3	0.000185839
FZD5	-0.752239	3	0.000185839
IDH1	-0.752239	3	0.000185839
PPP4R4	-0.885317	4	0.000191608
DNER	-0.886854	3	0.000196734
PMS1	-0.80637	3	0.000198847
XPC	0.886124	2	0.000200562
SMAD3	-0.85761	3	0.000202224
APTX	1.84165	3	0.000208203
RAD1	1.54231	2	0.0002096
RAD1	-0.979243	2	0.0002096
GTF2H5	0.789294	3	0.000210497
DDB2	-0.745112	2	0.000211327
TOPBP1	0.894759	3	0.000211909
REV1	0.667532	2	0.000214179
KDM5A	1.39643	3	0.000214523
RAD52	1.39643	3	0.000214523
RTEL1	-0.8	2	0.000220848
SPO11	-0.8	2	0.000220848
MXD1	0.729885	4	0.000222074
APLF	0.801282	4	0.000226142
POLE4	0.723413	4	0.000229832
RECQL5	-0.645604	2	0.000229832
CDKN2A	1.66183	2	0.000235516
CDKN2B	1.66183	2	0.000235516
ATRIP	-0.782446	4	0.000235627
CDC25A	-0.782446	4	0.000235627
SMARCC1	-0.782446	4	0.000235627
TREX1	-0.782446	4	0.000235627
PCNA	-0.915904	2	0.000237756
NCOR1	-0.730044	6	0.000243665
TP53	-0.800693	6	0.000243665
ZSWIM7	-0.730044	6	0.000243665
MLXIP	-0.924501	3	0.000243724
CUL3	-0.847833	2	0.000246609
ERBB4	-0.820665	2	0.000246609
NHEJ1	-0.838217	2	0.000246609
XRCC5	-0.838217	2	0.000246609
AKT1	-0.77402	4	0.000249252
JAG2	-0.77402	4	0.000249252
XRCC3	-0.777696	4	0.000249252
SETMAR	0.886124	2	0.000249252
FANCA	0.607937	2	0.00026001
FANCM	0.826923	2	0.00027533
CDC5L	1.16173	10	0.000286841
POLH	1.16469	10	0.000286841
RECQL4	1.41592	7	0.000289771
MPLKIP	-0.753385	4	0.000296824
SFRP4	-0.754575	4	0.000296824
MOB1A	0.774074	3	0.000297177
SFRP1	1.09577	6	0.000300661
STK4	-0.897275	2	0.000327439
YWHAB	-0.897275	2	0.000327439
ALKBH3	-0.746154	2	0.000331565
POLD2	0.87037	3	0.000371701
POLM	0.87037	3	0.000371701
HUS1	0.87037	3	0.000374205
ACVR2A	0.922222	2	0.000393933
RIF1	0.922222	2	0.000393933
FZD9	0.953042	3	0.000429646
MLXIPL	0.953042	3	0.000429646
RFC2	0.897487	3	0.000429646
BRCA1	-0.849109	5	0.000439059
HRAS	-0.6125	2	0.00044843
MSH2	0.774359	2	0.000467071
MSH6	0.774359	2	0.000467071
TTK	-0.937322	3	0.000486027
XRCC1	0.944744	3	0.000493908
SWI5	-0.816667	2	0.000498753
ABL1	-0.902338	2	0.000500501
NUDT1	-0.765278	4	0.0005101
FZD2	-0.849109	5	0.00052843
NBN	1.28187	9	0.000553948
MAPK1	-0.681257	4	0.000566786
TOP3B	-0.681257	4	0.000566786
MRPL40	-0.679701	4	0.000568828
YWHAG	0.769048	4	0.000627589
NCOR2	-0.928917	6	0.000642756
FANCD2	0.769069	3	0.000672314
RAF1	0.769069	3	0.000672314
WIF1	-0.775751	5	0.000737354
INPP4B	-0.944678	3	0.000747384
OGG1	0.769069	3	0.00076746
RAD18	0.769069	3	0.00076746
FGFR3	-0.888944	5	0.000775494
UVSSA	-0.888944	5	0.000775494
MGMT	-0.8579	5	0.000790236
NFE2L2	0.850794	2	0.000807918
EID3	-0.94709	3	0.000821693
PARPBP	-0.94709	3	0.000821693
TDG	-0.94709	3	0.000821693
ERCC1	0.944744	3	0.000823181
NSMCE4A	-0.781088	5	0.000858369
REV3L	-0.856535	6	0.000865501
CDKN1A	1.0047	8	0.000926394
FGFR2	-0.781088	5	0.000965665
RNF8	1.12472	8	0.000970531
RICTOR	-0.987179	2	0.000973394
ATR	1.03642	4	0.000978354
ERCC2	0.944744	3	0.000987817
CNTN6	0.847662	2	0.000997009

### Sheet: MP
region	Score	case	pvalue
NOTCH3	0.808472	11	7.97105e-06
BABAM1	0.809915	11	8.09658e-06
PIK3R2	0.8326	11	8.09658e-06
POLE	0.869444	4	8.14193e-06
NF1	0.753401	6	8.17134e-06
RAD23A	0.803866	10	8.57736e-06
TYMS	1.42848	7	9.10432e-06
REV1	0.679401	10	9.46665e-06
POLI	-0.891667	10	1.03599e-05
FGFR1	1.21935	12	1.06952e-05
BRIP1	1.0716	8	1.07224e-05
RNMT	1.08917	7	1.0766e-05
POLB	1.66859	10	1.09325e-05
JAK2	1.73492	8	1.11602e-05
NBN	1.77569	12	1.17678e-05
SFRP1	1.51092	9	1.20928e-05
AXIN2	1.09189	9	1.22078e-05
MYC	1.85009	13	1.22956e-05
SMAD2	-0.893229	10	1.25453e-05
TCEA1	1.53037	12	1.4367e-05
MOB1A	0.702003	9	1.44354e-05
POLE4	0.703535	9	1.44392e-05
CDC5L	1.47333	11	1.53965e-05
POLH	1.67513	11	1.63634e-05
CCND3	1.72523	11	1.64204e-05
MXD1	0.718856	7	1.69113e-05
FZD1	0.868618	11	1.74316e-05
FBXW7	0.854762	2	1.79404e-05
MSH6	0.752802	6	1.81934e-05
SFRP2	0.854762	2	1.82642e-05
MGMT	-0.755145	8	1.86282e-05
INPP4B	0.769597	5	1.89581e-05
MSH2	0.752802	6	1.90422e-05
PTPN11	0.853274	5	2.0605e-05
DCLRE1C	0.923516	12	2.12648e-05
HMGB2	0.795238	2	2.22717e-05
ALKBH2	0.8038	6	2.24361e-05
UNG	0.8038	6	2.24361e-05
PLRG1	0.862619	2	2.27806e-05
DCHS2	0.884392	2	2.33176e-05
MAX	0.77381	3	2.33634e-05
FAN1	-0.783122	10	2.35117e-05
RAD9B	0.862577	5	2.36083e-05
RAD51	-0.850956	11	2.36787e-05
RFC5	0.884048	4	2.40246e-05
TAOK3	0.884048	4	2.40246e-05
RECQL	0.655994	7	2.45501e-05
RECQL	-0.836806	2	2.45501e-05
SMAD4	-0.8875	10	2.50906e-05
NSMCE2	1.77029	13	2.58214e-05
PTEN	-1.09092	9	2.61151e-05
RB1	-0.705273	8	2.61452e-05
KRAS	0.746099	7	2.63908e-05
TGFBR2	0.827334	3	2.69034e-05
MNAT1	0.791667	2	2.8303e-05
HERC2	-0.736716	9	2.95273e-05
NSMCE3	-0.736716	9	2.9529e-05
UBE2V2	1.44728	13	3.03825e-05
PRKDC	1.44728	13	3.05145e-05
RAD1	1.05391	6	3.20626e-05
RTEL1	-0.7	3	3.26894e-05
KAT2B	-0.826406	7	3.27751e-05
SFRP4	-0.733761	5	3.34829e-05
CDKN1B	0.670762	6	3.63121e-05
LRP6	0.672628	6	3.63121e-05
RAF1	0.756058	6	3.83921e-05
APLF	0.723799	8	4.19939e-05
FANCL	0.76383	6	4.26167e-05
ALKBH3	-0.602207	3	4.51202e-05
CDC25A	1.05641	3	4.77031e-05
SMARCC1	1.05641	3	4.81147e-05
NUDT15	-0.705273	8	5.22903e-05
RAD23B	2.98824	3	5.33931e-05
ATRIP	1.05641	3	5.44455e-05
TREX1	1.05641	3	5.44455e-05
SAV1	0.726496	2	5.55556e-05
POLE2	0.726496	2	5.73641e-05
FZD8	0.984588	11	6.48172e-05
TP53	-0.714204	9	6.56355e-05
CCND1	-0.701537	3	6.66978e-05
RICTOR	-0.773626	3	6.88658e-05
POLD4	-0.729798	2	6.89925e-05
RAD9A	-0.729798	2	6.89925e-05
GTF2H1	-0.736603	5	7.73754e-05
MLX	-0.754084	8	8.22157e-05
BRCA2	-0.716745	6	8.40725e-05
PPP4R2	0.649474	4	8.88257e-05
LRP5	-0.725624	2	9.52169e-05
TDP1	0.675285	3	0.000124244
FZD6	2.00541	14	0.000140557
RRM2B	2.00399	13	0.000143581
RNF4	-0.837342	12	0.000157066
POLL	-0.755342	8	0.000161025
MLX	0.956532	5	0.000174708
AKT1	-0.739552	6	0.000185156
JAG2	-0.739552	6	0.000185156
CDKN2A	1.07846	4	0.000192197
CDKN2B	1.07846	4	0.000192197
XRCC3	-0.747806	6	0.000192292
RFC3	-0.734866	7	0.000202527
RAD54B	1.68716	13	0.000212073
HMGB1	-0.721601	6	0.000252217
PARP1	1.01667	2	0.000307834
SPRTN	1.04167	2	0.000307834
MAP2K1	-0.811829	8	0.000321655
MPLKIP	-0.733761	5	0.000339098
SMAD3	-0.81414	5	0.000354662
STK3	1.88838	11	0.000361521
FANCM	0.726496	2	0.000445397
EME2	0.774541	9	0.000510986
RECQL4	1.4795	12	0.000512492
TCF7L2	-0.83109	10	0.000535332
NUDT1	0.826848	8	0.000536315
NF2	-0.827644	6	0.000549174
DCLRE1A	-0.829047	10	0.000589823
CHEK2	-0.827644	6	0.000594938
ZNRF3	-0.827644	6	0.000594938
TELO2	0.791269	9	0.000650645
MXI1	-0.776777	10	0.00068683
SFRP1	-0.781724	3	0.000689288
MDM2	1.03171	4	0.000695142
PCNA	0.854861	4	0.000741277
CDK6	0.84256	11	0.000821777
HUS1	-0.790741	5	0.000857451
POLD2	-0.74246	5	0.000862202
POLM	-0.74246	5	0.000862202
ALKBH1	0.776026	3	0.000868424
RPA3	-0.788278	7	0.000964499
MMS19	-0.731257	10	0.000982334
SFRP5	-0.731257	10	0.000982334

### Sheet: GISTIC
gene	AMP.pvalue	DEL.pvalue	AMP.frac	DEL.frac	pvalue	farc
MTOR	1	9.999e-05	0	0.35	9.999e-05	0.35
CRB1	9.999e-05	1	0.6	0	9.999e-05	0.6
PTPN14	9.999e-05	0.59914	0.55	0.05	9.999e-05	0.55
AKT3	9.999e-05	1	0.65	0	9.999e-05	0.65
RIT1	9.999e-05	1	0.85	0	9.999e-05	0.85
NTRK1	9.999e-05	1	0.8	0	9.999e-05	0.8
MDM4	9.999e-05	1	0.6	0	9.999e-05	0.6
PSEN2	9.999e-05	1	0.6	0	9.999e-05	0.6
INPP4B	0.549745	9.999e-05	0.05	0.25	9.999e-05	0.25
DCHS2	1	9.999e-05	0	0.35	9.999e-05	0.35
FBXW7	1	9.999e-05	0	0.3	9.999e-05	0.3
FAT1	1	9.999e-05	0	0.35	9.999e-05	0.35
RASA1	1	9.999e-05	0	0.35	9.999e-05	0.35
PIK3R1	1	9.999e-05	0	0.45	9.999e-05	0.45
CCND3	9.999e-05	1	0.5	0	9.999e-05	0.5
CDK6	9.999e-05	1	0.3	0	9.999e-05	0.3
MET	9.999e-05	1	0.4	0	9.999e-05	0.4
BRAF	9.999e-05	0.538446	0.4	0.05	9.999e-05	0.4
STK3	9.999e-05	0.49785	0.55	0.05	9.999e-05	0.55
FZD6	9.999e-05	1	0.55	0	9.999e-05	0.55
NOV	9.999e-05	1	0.5	0	9.999e-05	0.5
MYC	9.999e-05	1	0.5	0	9.999e-05	0.5
JAK2	9.999e-05	0.00569943	0.25	0.2	9.999e-05	0.25
TCF7L2	1	9.999e-05	0	0.3	9.999e-05	0.3
FZD10	1	9.999e-05	0	0.25	9.999e-05	0.25
CLK2	9.999e-05	1	0.85	0	9.999e-05	0.85
UBE2T	9.999e-05	1	0.6	0	9.999e-05	0.6
PARP1	9.999e-05	1	0.6	0	9.999e-05	0.6
SPRTN	9.999e-05	1	0.55	0	9.999e-05	0.55
EXO1	9.999e-05	1	0.65	0	9.999e-05	0.65
RNF4	1	9.999e-05	0	0.25	9.999e-05	0.25
CDK7	1	9.999e-05	0	0.45	9.999e-05	0.45
RAD17	1	9.999e-05	0	0.45	9.999e-05	0.45
POLK	1	9.999e-05	0	0.4	9.999e-05	0.4
XRCC4	1	9.999e-05	0	0.35	9.999e-05	0.35
RAD50	1	9.999e-05	0	0.25	9.999e-05	0.25
GTF2H5	1	9.999e-05	0	0.3	9.999e-05	0.3
POLH	9.999e-05	1	0.4	0	9.999e-05	0.4
RAD54B	9.999e-05	0.510049	0.55	0.05	9.999e-05	0.55
PRKDC	9.999e-05	1	0.4	0	9.999e-05	0.4
NBN	9.999e-05	0.968903	0.5	0.05	9.999e-05	0.5
NSMCE2	9.999e-05	0.536646	0.5	0.05	9.999e-05	0.5
RRM2B	9.999e-05	1	0.55	0	9.999e-05	0.55
MNAT1	1	9.999e-05	0	0.25	9.999e-05	0.25
INO80	1	9.999e-05	0	0.35	9.999e-05	0.35
SFRP1	0.00019998	0.962704	0.4	0.05	0.00019998	0.4
TSC1	1	0.00019998	0	0.25	0.00019998	0.25
NOTCH1	1	0.00019998	0	0.25	0.00019998	0.25
HLTF	0.00019998	1	0.3	0	0.00019998	0.3
MSH3	1	0.00019998	0	0.3	0.00019998	0.3
ERCC8	1	0.00019998	0	0.45	0.00019998	0.45
GTF2H2	1	0.00019998	0	0.45	0.00019998	0.45
WRN	1	0.00019998	0	0.3	0.00019998	0.3
DCLRE1C	0.00019998	0.861214	0.45	0.1	0.00019998	0.45
RNMT	0.00019998	0.164984	0.35	0.1	0.00019998	0.35
ERBB4	0.535146	0.00039996	0.05	0.2	0.00039996	0.2
FAT3	0.189181	0.00049995	0.1	0.15	0.00049995	0.15
NEIL2	1	0.00049995	0	0.45	0.00049995	0.45
UBE2V2	0.00059994	1	0.4	0	0.00059994	0.4
FZD8	0.00089991	0.968303	0.4	0.05	0.00089991	0.4
