## Supplementary material for "Single-cell copy number lineage tracing enabling gene discovery": SupplementaryData2.cancer_gene_list.csv

gene	oncoKB	COSMIC	intOGen
ABL1	Yes	Yes	Yes
ACVR1	Yes	Yes	Yes
PARP1	Yes	NA	NA
AKT1	Yes	Yes	Yes
AKT2	Yes	Yes	NA
ALK	Yes	Yes	Yes
ALOX12B	Yes	NA	NA
APC	Yes	Yes	Yes
BIRC3	Yes	Yes	Yes
XIAP	Yes	NA	NA
AR	Yes	Yes	Yes
ARAF	Yes	Yes	Yes
RHOA	Yes	Yes	Yes
ZFHX3	Yes	Yes	Yes
ATM	Yes	Yes	Yes
ATR	Yes	Yes	Yes
ATRX	Yes	Yes	Yes
AXL	Yes	NA	NA
B2M	Yes	Yes	Yes
BARD1	Yes	Yes	NA
CCND1	Yes	Yes	Yes
BCL2	Yes	Yes	Yes
BCL2L1	Yes	NA	NA
BCL6	Yes	Yes	Yes
PRDM1	Yes	Yes	Yes
BLM	Yes	Yes	NA
BMPR1A	Yes	Yes	Yes
FOXL2	Yes	Yes	Yes
BRCA1	Yes	Yes	Yes
BRAF	Yes	Yes	Yes
BRCA2	Yes	Yes	Yes
BTK	Yes	Yes	Yes
CALR	Yes	Yes	NA
CASP8	Yes	Yes	Yes
RUNX1	Yes	Yes	Yes
CBFB	Yes	Yes	Yes
CBL	Yes	Yes	Yes
CCND2	Yes	Yes	Yes
CCND3	Yes	Yes	Yes
CCNE1	Yes	Yes	NA
CD79A	Yes	Yes	NA
CD79B	Yes	Yes	Yes
CDC42	Yes	NA	NA
CDH1	Yes	Yes	Yes
CDK4	Yes	Yes	Yes
CDK6	Yes	Yes	NA
CDK8	Yes	NA	NA
CDKN1A	Yes	Yes	Yes
CDKN1B	Yes	Yes	Yes
CDKN2A	Yes	Yes	Yes
CDKN2B	Yes	NA	NA
CDKN2C	Yes	Yes	Yes
CEBPA	Yes	Yes	Yes
CENPA	Yes	NA	NA
CHEK1	Yes	NA	NA
CREBBP	Yes	Yes	Yes
CRKL	Yes	NA	NA
CSF1R	Yes	Yes	NA
CSF3R	Yes	Yes	Yes
CTLA4	Yes	NA	NA
CTNNB1	Yes	Yes	Yes
CYLD	Yes	Yes	Yes
DAXX	Yes	Yes	Yes
DNMT1	Yes	NA	NA
DNMT3A	Yes	Yes	Yes
DNMT3B	Yes	NA	NA
DUSP4	Yes	NA	NA
E2F3	Yes	NA	NA
EGFR	Yes	Yes	Yes
EIF1AX	Yes	Yes	Yes
EIF4A2	Yes	Yes	NA
EIF4E	Yes	NA	NA
ELF3	Yes	Yes	Yes
EP300	Yes	Yes	Yes
EPAS1	Yes	Yes	Yes
EPHA3	Yes	Yes	Yes
EPHA5	Yes	NA	NA
EPHA7	Yes	Yes	Yes
EPHB1	Yes	NA	NA
ERBB2	Yes	Yes	Yes
ERBB3	Yes	Yes	Yes
ERBB4	Yes	Yes	Yes
ERCC2	Yes	Yes	Yes
ERCC3	Yes	Yes	Yes
ERCC4	Yes	Yes	NA
ERCC5	Yes	Yes	NA
ERF	Yes	NA	NA
ERG	Yes	Yes	Yes
ESR1	Yes	Yes	Yes
ETV1	Yes	Yes	NA
ETV4	Yes	Yes	Yes
ETV6	Yes	Yes	Yes
EWSR1	Yes	Yes	Yes
EZH1	Yes	NA	NA
EZH2	Yes	Yes	Yes
FANCA	Yes	Yes	Yes
FANCC	Yes	Yes	Yes
FAT1	Yes	Yes	Yes
FGF3	Yes	NA	NA
FGF4	Yes	NA	NA
FGFR1	Yes	Yes	Yes
FGFR3	Yes	Yes	Yes
FGFR2	Yes	Yes	Yes
FGFR4	Yes	Yes	Yes
FH	Yes	Yes	Yes
FOXO1	Yes	Yes	Yes
FLT1	Yes	NA	NA
FLT3	Yes	Yes	Yes
FLT4	Yes	Yes	Yes
MTOR	Yes	Yes	Yes
FYN	Yes	NA	NA
GATA1	Yes	Yes	Yes
GATA2	Yes	Yes	Yes
GATA3	Yes	Yes	Yes
GLI1	Yes	Yes	Yes
GNA11	Yes	Yes	Yes
GNAQ	Yes	Yes	Yes
GNAS	Yes	Yes	Yes
GPS2	Yes	NA	NA
GRIN2A	Yes	Yes	Yes
GSK3B	Yes	NA	NA
MSH6	Yes	Yes	NA
HIST1H1C	Yes	NA	NA
HIST1H2BD	Yes	NA	NA
H3F3A	Yes	Yes	Yes
H3F3B	Yes	Yes	NA
HGF	Yes	NA	Yes
HLA-A	Yes	Yes	Yes
HLA-B	Yes	NA	Yes
FOXA1	Yes	Yes	Yes
HRAS	Yes	Yes	Yes
DNAJB1	Yes	Yes	Yes
ID3	Yes	Yes	Yes
IDH1	Yes	Yes	Yes
IDH2	Yes	Yes	Yes
IFNGR1	Yes	NA	Yes
IGF1	Yes	NA	NA
IGF1R	Yes	NA	NA
IGF2	Yes	NA	NA
IL7R	Yes	Yes	Yes
IL10	Yes	NA	NA
INHA	Yes	NA	NA
INHBA	Yes	NA	NA
INPP4A	Yes	NA	NA
INPPL1	Yes	NA	NA
INSR	Yes	NA	NA
IRF4	Yes	Yes	Yes
IRS1	Yes	NA	NA
JAK1	Yes	Yes	Yes
JAK2	Yes	Yes	Yes
JAK3	Yes	Yes	Yes
JUN	Yes	Yes	NA
KDR	Yes	Yes	Yes
KIT	Yes	Yes	Yes
KRAS	Yes	Yes	Yes
LMO1	Yes	Yes	NA
LYN	Yes	NA	NA
SH2D1A	Yes	NA	NA
EPCAM	Yes	NA	NA
SMAD2	Yes	Yes	Yes
SMAD3	Yes	Yes	Yes
SMAD4	Yes	Yes	Yes
MAX	Yes	Yes	Yes
MCL1	Yes	NA	NA
MDM2	Yes	Yes	Yes
MDM4	Yes	Yes	Yes
MEF2BNB-MEF2B	Yes	NA	NA
MAP3K1	Yes	Yes	Yes
MEN1	Yes	Yes	Yes
MET	Yes	Yes	Yes
MITF	Yes	Yes	NA
MLH1	Yes	Yes	NA
KMT2A	Yes	Yes	Yes
MPL	Yes	Yes	NA
MRE11A	Yes	NA	NA
MSH2	Yes	Yes	NA
MSH3	Yes	NA	NA
MSI1	Yes	NA	NA
MST1	Yes	NA	NA
MST1R	Yes	NA	NA
MUTYH	Yes	Yes	NA
MYC	Yes	Yes	Yes
MYCL	Yes	Yes	NA
MYCN	Yes	Yes	Yes
MYD88	Yes	Yes	Yes
MYOD1	Yes	Yes	NA
NBN	Yes	Yes	NA
NF1	Yes	Yes	Yes
NF2	Yes	Yes	Yes
NFE2L2	Yes	Yes	Yes
NFKBIA	Yes	NA	Yes
NKX3-1	Yes	NA	NA
NOTCH1	Yes	Yes	Yes
NOTCH2	Yes	Yes	Yes
NOTCH3	Yes	NA	NA
NOTCH4	Yes	NA	NA
NPM1	Yes	Yes	Yes
NRAS	Yes	Yes	Yes
NTHL1	Yes	Yes	NA
NTRK1	Yes	Yes	Yes
NTRK2	Yes	NA	NA
NTRK3	Yes	Yes	Yes
DDR2	Yes	Yes	NA
PAK1	Yes	NA	NA
PARK2	Yes	NA	NA
PAX5	Yes	Yes	NA
PDCD1	Yes	NA	NA
PDGFRA	Yes	Yes	Yes
PDGFRB	Yes	Yes	Yes
PDPK1	Yes	NA	NA
PGR	Yes	NA	NA
PIK3C2G	Yes	NA	NA
PIK3C3	Yes	NA	NA
PIK3CA	Yes	Yes	Yes
PIK3CB	Yes	Yes	Yes
PIM1	Yes	Yes	Yes
PIK3CD	Yes	NA	NA
PIK3CG	Yes	NA	NA
PIK3R1	Yes	Yes	Yes
PIK3R2	Yes	NA	NA
PLCG2	Yes	NA	NA
PMAIP1	Yes	NA	NA
PMS1	Yes	Yes	NA
PMS2	Yes	Yes	Yes
POLD1	Yes	Yes	Yes
POLE	Yes	Yes	Yes
PPARG	Yes	Yes	NA
PPP2R1A	Yes	Yes	Yes
PPP6C	Yes	Yes	Yes
PRKAR1A	Yes	Yes	Yes
PRKCI	Yes	NA	NA
PRKD1	Yes	NA	NA
MAPK1	Yes	Yes	Yes
MAPK3	Yes	NA	NA
MAP2K1	Yes	Yes	Yes
MAP2K2	Yes	Yes	NA
PRSS1	Yes	NA	NA
PTCH1	Yes	Yes	Yes
PTEN	Yes	Yes	Yes
PTPN11	Yes	Yes	Yes
PTPRD	Yes	Yes	Yes
PTPRS	Yes	NA	NA
RAC1	Yes	Yes	Yes
RAC2	Yes	NA	NA
RAD21	Yes	Yes	Yes
RAD51	Yes	NA	NA
RAD51C	Yes	NA	NA
RAD51B	Yes	Yes	NA
RAD51D	Yes	NA	NA
RAD52	Yes	NA	NA
RAF1	Yes	Yes	Yes
RARA	Yes	Yes	Yes
RASA1	Yes	NA	Yes
RB1	Yes	Yes	Yes
KDM5A	Yes	Yes	Yes
RECQL	Yes	NA	NA
REL	Yes	Yes	NA
UPF1	Yes	NA	NA
RET	Yes	Yes	Yes
RHEB	Yes	NA	NA
RIT1	Yes	NA	NA
ROS1	Yes	Yes	NA
RPS6KB2	Yes	NA	NA
RRAS	Yes	NA	NA
RXRA	Yes	NA	Yes
SDHA	Yes	Yes	NA
SDHB	Yes	Yes	NA
SDHC	Yes	Yes	NA
SDHD	Yes	Yes	NA
MAP2K4	Yes	Yes	Yes
SRSF2	Yes	Yes	Yes
SMARCA4	Yes	Yes	Yes
SMARCB1	Yes	Yes	Yes
SMARCD1	Yes	Yes	Yes
SMO	Yes	Yes	Yes
SOS1	Yes	NA	Yes
SOX2	Yes	Yes	NA
SOX9	Yes	NA	Yes
SRC	Yes	Yes	NA
STAT3	Yes	Yes	Yes
STAT5A	Yes	NA	NA
STAT5B	Yes	Yes	Yes
AURKA	Yes	NA	NA
STK11	Yes	Yes	Yes
SYK	Yes	Yes	NA
TAP1	Yes	NA	NA
TAP2	Yes	NA	NA
TCEB1	Yes	NA	NA
TBX3	Yes	Yes	Yes
HNF1A	Yes	Yes	Yes
TCF3	Yes	Yes	NA
TCF7L2	Yes	Yes	Yes
TEK	Yes	NA	NA
TERT	Yes	Yes	NA
TGFBR1	Yes	NA	NA
TGFBR2	Yes	Yes	Yes
NKX2-1	Yes	Yes	Yes
TMPRSS2	Yes	Yes	NA
TNFAIP3	Yes	Yes	Yes
TOP1	Yes	Yes	Yes
TP53	Yes	Yes	Yes
TP53BP1	Yes	NA	NA
TRAF2	Yes	NA	NA
TSC1	Yes	Yes	Yes
TSC2	Yes	Yes	Yes
TSHR	Yes	Yes	NA
U2AF1	Yes	Yes	Yes
KDM6A	Yes	Yes	Yes
VEGFA	Yes	NA	NA
VHL	Yes	Yes	Yes
WHSC1	Yes	NA	NA
WT1	Yes	Yes	Yes
XPO1	Yes	Yes	Yes
XRCC2	Yes	NA	NA
YES1	Yes	NA	NA
PTP4A1	Yes	NA	NA
CSDE1	Yes	NA	NA
PAX8	Yes	Yes	NA
CXCR4	Yes	Yes	Yes
SHOC2	Yes	NA	NA
KMT2D	Yes	Yes	Yes
NCOA3	Yes	NA	NA
ZRSR2	Yes	Yes	Yes
RBM10	Yes	Yes	Yes
KDM5C	Yes	Yes	Yes
ARID1A	Yes	Yes	Yes
HIST3H3	Yes	NA	NA
AXIN1	Yes	Yes	Yes
AXIN2	Yes	Yes	Yes
BAP1	Yes	Yes	Yes
HIST1H3A	Yes	NA	NA
HIST1H3D	Yes	NA	NA
HIST1H3C	Yes	NA	NA
HIST1H3E	Yes	NA	NA
HIST1H3I	Yes	NA	NA
HIST1H3G	Yes	NA	NA
HIST1H3J	Yes	NA	NA
HIST1H3H	Yes	NA	NA
HIST1H3B	Yes	Yes	Yes
SPOP	Yes	Yes	Yes
RAD54L	Yes	NA	NA
CUL3	Yes	Yes	Yes
PPM1D	Yes	Yes	Yes
PIK3R3	Yes	NA	NA
TP63	Yes	Yes	Yes
SOCS1	Yes	Yes	Yes
IRS2	Yes	NA	NA
EED	Yes	Yes	NA
TNFRSF14	Yes	Yes	Yes
INPP4B	Yes	NA	NA
STK19	Yes	NA	NA
FUBP1	Yes	Yes	Yes
BCL10	Yes	Yes	Yes
PHOX2B	Yes	Yes	NA
HIST1H3F	Yes	NA	NA
RPS6KA4	Yes	NA	NA
MAP3K14	Yes	NA	NA
LATS1	Yes	Yes	Yes
MAP3K13	Yes	Yes	NA
AURKB	Yes	NA	NA
KLF4	Yes	Yes	Yes
RECQL4	Yes	Yes	Yes
NCOR1	Yes	Yes	Yes
IKBKE	Yes	NA	NA
MDC1	Yes	NA	NA
NUP93	Yes	NA	NA
KMT2B	Yes	NA	Yes
KEAP1	Yes	Yes	Yes
FGF19	Yes	NA	NA
MED12	Yes	Yes	Yes
AKT3	Yes	Yes	Yes
BCL2L11	Yes	NA	NA
SH2B3	Yes	Yes	Yes
RAD50	Yes	NA	NA
IKZF1	Yes	Yes	Yes
YAP1	Yes	NA	NA
HOXB13	Yes	NA	NA
CARM1	Yes	NA	NA
CTCF	Yes	Yes	Yes
STAG2	Yes	Yes	Yes
PLK2	Yes	NA	NA
MALT1	Yes	Yes	Yes
PNRC1	Yes	NA	NA
RAB35	Yes	NA	NA
PTPRT	Yes	Yes	Yes
CHEK2	Yes	Yes	Yes
RRAS2	Yes	NA	Yes
DIS3	Yes	NA	Yes
SPEN	Yes	Yes	Yes
CIC	Yes	Yes	Yes
MGA	Yes	NA	Yes
ICOSLG	Yes	NA	NA
DICER1	Yes	Yes	Yes
RYBP	Yes	NA	NA
SF3B1	Yes	Yes	Yes
BRD4	Yes	Yes	Yes
SUZ12	Yes	Yes	Yes
WWTR1	Yes	Yes	NA
LATS2	Yes	Yes	Yes
GREM1	Yes	NA	NA
FOXP1	Yes	Yes	Yes
BBC3	Yes	NA	NA
AGO2	Yes	NA	NA
SESN1	Yes	NA	NA
SETD2	Yes	Yes	Yes
BABAM1	Yes	NA	NA
DROSHA	Yes	Yes	Yes
ANKRD11	Yes	NA	NA
CD274	Yes	Yes	NA
EGFL7	Yes	NA	NA
SUFU	Yes	Yes	NA
RTEL1	Yes	NA	NA
CDK12	Yes	Yes	Yes
DCUN1D1	Yes	NA	NA
ERRFI1	Yes	NA	NA
TET2	Yes	Yes	Yes
FAM46C	Yes	NA	Yes
BCOR	Yes	Yes	Yes
RNF43	Yes	Yes	Yes
WHSC1L1	Yes	NA	NA
SDHAF2	Yes	Yes	NA
SHQ1	Yes	NA	NA
PBRM1	Yes	Yes	Yes
ASXL2	Yes	Yes	Yes
FBXW7	Yes	Yes	Yes
TMEM127	Yes	Yes	NA
PAK6	Yes	NA	NA
CYSLTR2	Yes	Yes	Yes
ARID1B	Yes	Yes	Yes
RPTOR	Yes	NA	NA
KMT2C	Yes	Yes	Yes
PRDM14	Yes	NA	NA
CRLF2	Yes	Yes	NA
RRAGC	Yes	NA	Yes
SOX17	Yes	NA	Yes
NSD1	Yes	Yes	Yes
RFWD2	Yes	NA	NA
SMYD3	Yes	NA	NA
MAPKAP1	Yes	NA	NA
CDC73	Yes	Yes	Yes
VTCN1	Yes	NA	NA
PALB2	Yes	Yes	NA
PREX2	Yes	Yes	Yes
TET1	Yes	Yes	Yes
PDCD1LG2	Yes	Yes	Yes
CD276	Yes	NA	NA
NUF2	Yes	NA	NA
SESN2	Yes	NA	NA
STK40	Yes	NA	NA
BRIP1	Yes	Yes	NA
FAM175A	Yes	NA	NA
ARID5B	Yes	NA	NA
TRAF7	Yes	Yes	NA
CARD11	Yes	Yes	Yes
DOT1L	Yes	NA	Yes
SLX4	Yes	NA	NA
KNSTRN	Yes	Yes	NA
FAM58A	Yes	NA	NA
MSI2	Yes	Yes	Yes
HIST2H3C	Yes	NA	NA
AMER1	Yes	Yes	Yes
SESN3	Yes	NA	NA
PPP4R2	Yes	NA	NA
SPRED1	Yes	NA	NA
ASXL1	Yes	Yes	Yes
ARID2	Yes	Yes	Yes
FLCN	Yes	Yes	Yes
RICTOR	Yes	NA	NA
NUTM1	Yes	Yes	NA
NEGR1	Yes	NA	NA
HIST2H3A	Yes	NA	NA
KMT5A	Yes	NA	NA
H3F3C	Yes	NA	NA
H3F3AP4	Yes	NA	NA
HIST2H3D	Yes	NA	NA
MEF2B	Yes	NA	Yes
ABCB1	NA	NA	Yes
ABI1	NA	Yes	Yes
ABL2	NA	Yes	Yes
ACKR3	NA	Yes	Yes
ACSL3	NA	Yes	Yes
ACVR2A	NA	Yes	Yes
ADGRB1	NA	NA	Yes
AFF1	NA	Yes	Yes
AFF3	NA	Yes	Yes
AJUBA	NA	NA	Yes
ALB	NA	NA	Yes
ARHGAP35	NA	NA	Yes
ARHGAP5	NA	Yes	Yes
ARHGEF10	NA	Yes	Yes
ARHGEF10L	NA	Yes	Yes
ARHGEF12	NA	Yes	Yes
ATF7IP	NA	NA	Yes
ATG7	NA	NA	Yes
BCL11A	NA	Yes	Yes
BCL11B	NA	Yes	Yes
BCL2L12	NA	Yes	Yes
BCL7A	NA	Yes	Yes
BCL9	NA	Yes	Yes
BCL9L	NA	Yes	Yes
BCLAF1	NA	Yes	Yes
BCORL1	NA	Yes	Yes
BCR	NA	Yes	Yes
BIRC6	NA	Yes	Yes
BMPR2	NA	NA	Yes
BRD7	NA	NA	Yes
BTG1	NA	Yes	Yes
CACNA1D	NA	Yes	Yes
CAMTA1	NA	Yes	Yes
CARS	NA	Yes	Yes
CASZ1	NA	NA	Yes
CBFA2T3	NA	Yes	Yes
CCDC6	NA	Yes	Yes
CCR7	NA	Yes	Yes
CD58	NA	NA	Yes
CDH10	NA	Yes	Yes
CDH11	NA	Yes	Yes
CDX2	NA	Yes	Yes
CHD2	NA	Yes	Yes
CHD4	NA	Yes	Yes
CIITA	NA	Yes	Yes
CLIP1	NA	Yes	Yes
CLTC	NA	Yes	Yes
CLTCL1	NA	Yes	Yes
CMTR2	NA	NA	Yes
CNOT3	NA	Yes	Yes
CNOT9	NA	NA	Yes
COL1A1	NA	Yes	Yes
CPEB3	NA	Yes	Yes
CR1	NA	NA	Yes
CRNKL1	NA	Yes	Yes
CRTC1	NA	Yes	Yes
CUX1	NA	Yes	Yes
CYP2C8	NA	Yes	Yes
DAZAP1	NA	NA	Yes
DCAF12L2	NA	Yes	Yes
DCC	NA	Yes	Yes
DCSTAMP	NA	NA	Yes
DDB2	NA	Yes	Yes
DDX3X	NA	Yes	Yes
DDX6	NA	Yes	Yes
DGCR8	NA	Yes	Yes
DHX9	NA	NA	Yes
DTX1	NA	NA	Yes
DUSP16	NA	NA	Yes
EBF1	NA	Yes	Yes
EFTUD2	NA	NA	Yes
EGR2	NA	NA	Yes
EHD2	NA	NA	Yes
EIF3E	NA	Yes	Yes
ELF4	NA	Yes	Yes
ELL	NA	Yes	Yes
ELN	NA	Yes	Yes
EML4	NA	Yes	Yes
ENPEP	NA	NA	Yes
EPHA2	NA	NA	Yes
EPS15	NA	Yes	Yes
ESRRA	NA	NA	Yes
ETV5	NA	Yes	Yes
EXT2	NA	Yes	Yes
FAM135B	NA	Yes	Yes
FAM174B	NA	NA	Yes
FAM186A	NA	NA	Yes
FANCD2	NA	Yes	Yes
FANCF	NA	Yes	Yes
FAS	NA	Yes	Yes
FAT2	NA	NA	Yes
FAT3	NA	Yes	Yes
FAT4	NA	Yes	Yes
FBLN1	NA	NA	Yes
FBN2	NA	NA	Yes
FBXO11	NA	Yes	Yes
FGD5	NA	NA	Yes
FHIT	NA	Yes	Yes
FN1	NA	NA	Yes
FOXA2	NA	NA	Yes
FOXD4L1	NA	NA	Yes
FOXO3	NA	Yes	Yes
GMPS	NA	Yes	Yes
GNA13	NA	NA	Yes
GNAI2	NA	NA	Yes
GTF2I	NA	NA	Yes
HERC2	NA	NA	Yes
HIP1	NA	Yes	Yes
HIST1H4I	NA	Yes	Yes
HNRNPA2B1	NA	Yes	Yes
HOXA11	NA	Yes	Yes
HOXC13	NA	Yes	Yes
HOXD13	NA	Yes	Yes
HSP90AA1	NA	Yes	Yes
HSP90AB1	NA	Yes	Yes
HSPG2	NA	NA	Yes
HTRA2	NA	NA	Yes
IFNAR1	NA	NA	Yes
IKBKB	NA	Yes	Yes
IKZF3	NA	NA	Yes
IL6ST	NA	Yes	Yes
ING1	NA	NA	Yes
INO80	NA	NA	Yes
IRAK1	NA	NA	Yes
IRF1	NA	NA	Yes
IRS4	NA	Yes	Yes
KAT6A	NA	Yes	Yes
KAT6B	NA	Yes	Yes
KDM3B	NA	NA	Yes
KEL	NA	NA	Yes
KIF5B	NA	Yes	Yes
KIFC1	NA	NA	Yes
KLF5	NA	NA	Yes
KLHL36	NA	NA	Yes
KLHL6	NA	NA	Yes
LDB1	NA	NA	Yes
LIFR	NA	Yes	Yes
LOX	NA	NA	Yes
LPAR4	NA	NA	Yes
LPP	NA	Yes	Yes
LRIG3	NA	Yes	Yes
LRP1B	NA	Yes	Yes
LTB	NA	NA	Yes
LY75-CD302	NA	NA	Yes
LZTR1	NA	Yes	Yes
MAF	NA	Yes	Yes
MAML2	NA	Yes	Yes
MAP2	NA	NA	Yes
MAP2K7	NA	NA	Yes
MARK2	NA	NA	Yes
MB21D2	NA	Yes	Yes
MCM3AP	NA	NA	Yes
MECOM	NA	Yes	Yes
MLLT1	NA	Yes	Yes
MLLT3	NA	Yes	Yes
MSN	NA	Yes	Yes
MTCP1	NA	Yes	Yes
MYH11	NA	Yes	Yes
MYH9	NA	Yes	Yes
MYO5A	NA	Yes	Yes
NBEA	NA	Yes	Yes
NCOA1	NA	Yes	Yes
NCOA2	NA	Yes	Yes
NCOR2	NA	Yes	Yes
NEFH	NA	NA	Yes
NFATC2	NA	Yes	Yes
NFKB2	NA	Yes	Yes
NFKBIE	NA	Yes	Yes
NIN	NA	Yes	Yes
NIPBL	NA	NA	Yes
NKTR	NA	NA	Yes
NONO	NA	Yes	Yes
NPEPPS	NA	NA	Yes
NPRL2	NA	NA	Yes
NRG1	NA	Yes	Yes
NRK	NA	NA	Yes
NRP1	NA	NA	Yes
NSD2	NA	Yes	Yes
NT5C3A	NA	NA	Yes
NUMA1	NA	Yes	Yes
NUP214	NA	Yes	Yes
NXF1	NA	NA	Yes
P2RY8	NA	Yes	Yes
PABPC1	NA	Yes	Yes
PAK2	NA	NA	Yes
PARP4	NA	NA	Yes
PCBP1	NA	Yes	Yes
PCDH17	NA	NA	Yes
PCMTD1	NA	NA	Yes
PDE4DIP	NA	Yes	Yes
PDPR	NA	NA	Yes
PEG3	NA	NA	Yes
PHF6	NA	Yes	Yes
PLAG1	NA	Yes	Yes
PLCB4	NA	NA	Yes
PLCG1	NA	Yes	Yes
PML	NA	Yes	Yes
POLQ	NA	Yes	Yes
POT1	NA	Yes	Yes
POU2F2	NA	NA	Yes
PPP3CA	NA	NA	Yes
PPT2	NA	NA	Yes
PRDM2	NA	Yes	Yes
PRF1	NA	Yes	Yes
PRKCB	NA	Yes	Yes
PRKCD	NA	NA	Yes
PRKD2	NA	NA	Yes
PRR14	NA	NA	Yes
PRRX1	NA	Yes	Yes
PSIP1	NA	Yes	Yes
PTMA	NA	NA	Yes
PTPN13	NA	Yes	Yes
PTPN14	NA	NA	Yes
PTPN6	NA	Yes	Yes
PTPRB	NA	Yes	Yes
PTPRC	NA	Yes	Yes
PTPRK	NA	Yes	Yes
QKI	NA	Yes	Yes
RABEP1	NA	Yes	Yes
RALGDS	NA	Yes	Yes
RANBP2	NA	Yes	Yes
RAP1GDS1	NA	Yes	Yes
RASA2	NA	NA	Yes
RBFOX1	NA	NA	Yes
RBFOX2	NA	NA	Yes
RBM15	NA	Yes	Yes
RBM38	NA	NA	Yes
RBM39	NA	NA	Yes
RELA	NA	NA	Yes
RGL3	NA	NA	Yes
RGPD3	NA	Yes	Yes
RGS7	NA	Yes	Yes
RHPN2	NA	NA	Yes
RIPK1	NA	NA	Yes
RNF213	NA	Yes	Yes
RNF6	NA	NA	Yes
RPL10	NA	Yes	Yes
RPL22	NA	Yes	Yes
RPS3A	NA	NA	Yes
RPS6KA3	NA	NA	Yes
RSPH10B2	NA	NA	Yes
RUNX1T1	NA	Yes	Yes
SALL4	NA	Yes	Yes
SATB1	NA	NA	Yes
SDC4	NA	Yes	Yes
SEPT9	NA	Yes	Yes
SET	NA	Yes	Yes
SETBP1	NA	Yes	Yes
SETD1B	NA	Yes	Yes
SETDB1	NA	Yes	Yes
SFMBT2	NA	NA	Yes
SGK1	NA	Yes	Yes
SIN3A	NA	NA	Yes
SIRPA	NA	Yes	Yes
SIX1	NA	Yes	Yes
SLC45A3	NA	Yes	Yes
SMARCA1	NA	NA	Yes
SMC1A	NA	Yes	Yes
SOHLH2	NA	NA	Yes
SOX21	NA	Yes	Yes
SP140	NA	NA	Yes
SRGAP3	NA	Yes	Yes
STAT6	NA	Yes	Yes
STIL	NA	Yes	Yes
STRN	NA	Yes	Yes
SUSD2	NA	NA	Yes
TAF15	NA	Yes	Yes
TBL1XR1	NA	Yes	Yes
TCF4	NA	NA	Yes
TCIRG1	NA	NA	Yes
TEC	NA	Yes	Yes
TFAP4	NA	NA	Yes
TFG	NA	Yes	Yes
TGIF1	NA	NA	Yes
TLL1	NA	NA	Yes
TNC	NA	Yes	Yes
TOP2A	NA	NA	Yes
TRAF3	NA	NA	Yes
TRIM24	NA	Yes	Yes
TRIM33	NA	Yes	Yes
TRIM49C	NA	NA	Yes
TRIP11	NA	Yes	Yes
TRRAP	NA	Yes	Yes
U2AF2	NA	NA	Yes
UBE2A	NA	NA	Yes
UBE2D2	NA	NA	Yes
UBR5	NA	Yes	Yes
UGT2B17	NA	NA	Yes
USP44	NA	Yes	Yes
USP6	NA	Yes	Yes
USP8	NA	Yes	Yes
USP9X	NA	NA	Yes
VAV1	NA	Yes	Yes
WAS	NA	Yes	Yes
WDR45	NA	NA	Yes
WNK2	NA	Yes	Yes
WNK4	NA	NA	Yes
WRN	NA	Yes	Yes
XPC	NA	Yes	Yes
ZBTB16	NA	Yes	Yes
ZBTB20	NA	NA	Yes
ZBTB7B	NA	NA	Yes
ZCRB1	NA	NA	Yes
ZEB1	NA	Yes	Yes
ZFP36L1	NA	NA	Yes
ZFX	NA	NA	Yes
ZNF148	NA	NA	Yes
ZNF165	NA	NA	Yes
ZNF208	NA	NA	Yes
ZNF429	NA	Yes	Yes
ZNF521	NA	Yes	Yes
ZNF626	NA	NA	Yes
ZNF680	NA	NA	Yes
ZNF721	NA	NA	Yes
ZNF780A	NA	NA	Yes
ZNF814	NA	NA	Yes
ZNF93	NA	NA	Yes
ZNRF3	NA	Yes	Yes
ZXDB	NA	NA	Yes
A1CF	NA	Yes	NA
ACSL6	NA	Yes	NA
AFDN	NA	Yes	NA
AFF4	NA	Yes	NA
AKAP9	NA	Yes	NA
ALDH2	NA	Yes	NA
ANK1	NA	Yes	NA
APOBEC3B	NA	Yes	NA
ARHGAP26	NA	Yes	NA
ARNT	NA	Yes	NA
ASPSCR1	NA	Yes	NA
ATF1	NA	Yes	NA
ATIC	NA	Yes	NA
ATP1A1	NA	Yes	NA
ATP2B3	NA	Yes	NA
BAX	NA	Yes	NA
BAZ1A	NA	Yes	NA
BCL3	NA	Yes	NA
BMP5	NA	Yes	NA
BRD3	NA	Yes	NA
BUB1B	NA	Yes	NA
C15orf65	NA	Yes	NA
CANT1	NA	Yes	NA
CASP3	NA	Yes	NA
CASP9	NA	Yes	NA
CBLB	NA	Yes	NA
CBLC	NA	Yes	NA
CCNB1IP1	NA	Yes	NA
CCNC	NA	Yes	NA
CCR4	NA	Yes	NA
CD209	NA	Yes	NA
CD28	NA	Yes	NA
CD74	NA	Yes	NA
CDH17	NA	Yes	NA
CEP89	NA	Yes	NA
CHCHD7	NA	Yes	NA
CHIC2	NA	Yes	NA
CHST11	NA	Yes	NA
CLP1	NA	Yes	NA
CNBD1	NA	Yes	NA
CNBP	NA	Yes	NA
CNTNAP2	NA	Yes	NA
CNTRL	NA	Yes	NA
COL2A1	NA	Yes	NA
COL3A1	NA	Yes	NA
COX6C	NA	Yes	NA
CREB1	NA	Yes	NA
CREB3L1	NA	Yes	NA
CREB3L2	NA	Yes	NA
CRTC3	NA	Yes	NA
CSMD3	NA	Yes	NA
CTNNA2	NA	Yes	NA
CTNND1	NA	Yes	NA
CTNND2	NA	Yes	NA
DCTN1	NA	Yes	NA
DDIT3	NA	Yes	NA
DDX10	NA	Yes	NA
DDX5	NA	Yes	NA
DEK	NA	Yes	NA
DNM2	NA	Yes	NA
DUX4L1	NA	Yes	NA
ECT2L	NA	Yes	NA
ELK4	NA	Yes	NA
ERC1	NA	Yes	NA
ETNK1	NA	Yes	NA
EXT1	NA	Yes	NA
EZR	NA	Yes	NA
FAM131B	NA	Yes	NA
FAM47C	NA	Yes	NA
FANCE	NA	Yes	NA
FANCG	NA	Yes	NA
FBLN2	NA	Yes	NA
FCGR2B	NA	Yes	NA
FCRL4	NA	Yes	NA
FEN1	NA	Yes	NA
FES	NA	Yes	NA
FEV	NA	Yes	NA
FGFR1OP	NA	Yes	NA
FIP1L1	NA	Yes	NA
FKBP9	NA	Yes	NA
FLI1	NA	Yes	NA
FLNA	NA	Yes	NA
FNBP1	NA	Yes	NA
FOXO4	NA	Yes	NA
FOXR1	NA	Yes	NA
FSTL3	NA	Yes	NA
FUS	NA	Yes	NA
GAS7	NA	Yes	NA
GOLGA5	NA	Yes	NA
GOPC	NA	Yes	NA
GPC3	NA	Yes	NA
GPC5	NA	Yes	NA
GPHN	NA	Yes	NA
GRM3	NA	Yes	NA
HERPUD1	NA	Yes	NA
HEY1	NA	Yes	NA
HIF1A	NA	Yes	NA
HLF	NA	Yes	NA
HMGA1	NA	Yes	NA
HMGA2	NA	Yes	NA
HMGN2P46	NA	Yes	NA
HOOK3	NA	Yes	NA
HOXA13	NA	Yes	NA
HOXA9	NA	Yes	NA
HOXC11	NA	Yes	NA
HOXD11	NA	Yes	NA
IGF2BP2	NA	Yes	NA
IGH	NA	Yes	NA
IGK	NA	Yes	NA
IGL	NA	Yes	NA
IL2	NA	Yes	NA
IL21R	NA	Yes	NA
ISX	NA	Yes	NA
ITGAV	NA	Yes	NA
ITK	NA	Yes	NA
JAZF1	NA	Yes	NA
KAT7	NA	Yes	NA
KCNJ5	NA	Yes	NA
KDSR	NA	Yes	NA
KIAA1549	NA	Yes	NA
KLF6	NA	Yes	NA
KLK2	NA	Yes	NA
KNL1	NA	Yes	NA
KTN1	NA	Yes	NA
LARP4B	NA	Yes	NA
LASP1	NA	Yes	NA
LCK	NA	Yes	NA
LCP1	NA	Yes	NA
LEF1	NA	Yes	NA
LEPROTL1	NA	Yes	NA
LHFPL6	NA	Yes	NA
LMNA	NA	Yes	NA
LMO2	NA	Yes	NA
LSM14A	NA	Yes	NA
LYL1	NA	Yes	NA
MACC1	NA	Yes	NA
MAFB	NA	Yes	NA
MALAT1	NA	Yes	NA
MDS2	NA	Yes	NA
MGMT	NA	Yes	NA
MLF1	NA	Yes	NA
MLLT10	NA	Yes	NA
MLLT11	NA	Yes	NA
MLLT6	NA	Yes	NA
MN1	NA	Yes	NA
MNX1	NA	Yes	NA
MRTFA	NA	Yes	NA
MUC1	NA	Yes	NA
MUC16	NA	Yes	NA
MUC4	NA	Yes	NA
MYB	NA	Yes	NA
N4BP2	NA	Yes	NA
NAB2	NA	Yes	NA
NACA	NA	Yes	NA
NCKIPSD	NA	Yes	NA
NCOA4	NA	Yes	NA
NDRG1	NA	Yes	NA
NFIB	NA	Yes	NA
NR4A3	NA	Yes	NA
NSD3	NA	Yes	NA
NT5C2	NA	Yes	NA
NUP98	NA	Yes	NA
NUTM2B	NA	Yes	NA
NUTM2D	NA	Yes	NA
OLIG2	NA	Yes	NA
OMD	NA	Yes	NA
PAFAH1B2	NA	Yes	NA
PATZ1	NA	Yes	NA
PAX3	NA	Yes	NA
PAX7	NA	Yes	NA
PBX1	NA	Yes	NA
PCM1	NA	Yes	NA
PDGFB	NA	Yes	NA
PER1	NA	Yes	NA
PICALM	NA	Yes	NA
POLG	NA	Yes	NA
POU2AF1	NA	Yes	NA
POU5F1	NA	Yes	NA
PPFIBP1	NA	Yes	NA
PRCC	NA	Yes	NA
PRDM16	NA	Yes	NA
PRKACA	NA	Yes	NA
PRPF40B	NA	Yes	NA
PTK6	NA	Yes	NA
PWWP2A	NA	Yes	NA
RAD17	NA	Yes	NA
RFWD3	NA	Yes	NA
RHOH	NA	Yes	NA
RMI2	NA	Yes	NA
ROBO2	NA	Yes	NA
RPL5	NA	Yes	NA
RPN1	NA	Yes	NA
RSPO2	NA	Yes	NA
RSPO3	NA	Yes	NA
S100A7	NA	Yes	NA
SBDS	NA	Yes	NA
SEPT5	NA	Yes	NA
SEPT6	NA	Yes	NA
SFPQ	NA	Yes	NA
SFRP4	NA	Yes	NA
SH3GL1	NA	Yes	NA
SHTN1	NA	Yes	NA
SIX2	NA	Yes	NA
SKI	NA	Yes	NA
SLC34A2	NA	Yes	NA
SMARCE1	NA	Yes	NA
SND1	NA	Yes	NA
SNX29	NA	Yes	NA
SPECC1	NA	Yes	NA
SRSF3	NA	Yes	NA
SS18	NA	Yes	NA
SS18L1	NA	Yes	NA
SSX1	NA	Yes	NA
SSX2	NA	Yes	NA
SSX4	NA	Yes	NA
STAG1	NA	Yes	NA
TAL1	NA	Yes	NA
TAL2	NA	Yes	NA
TCEA1	NA	Yes	NA
TCF12	NA	Yes	NA
TCL1A	NA	Yes	NA
TENT5C	NA	Yes	NA
TFE3	NA	Yes	NA
TFEB	NA	Yes	NA
TFPT	NA	Yes	NA
TFRC	NA	Yes	NA
THRAP3	NA	Yes	NA
TLX1	NA	Yes	NA
TLX3	NA	Yes	NA
TNFRSF17	NA	Yes	NA
TPM3	NA	Yes	NA
TPM4	NA	Yes	NA
TPR	NA	Yes	NA
TRA	NA	Yes	NA
TRB	NA	Yes	NA
TRD	NA	Yes	NA
TRIM27	NA	Yes	NA
VTI1A	NA	Yes	NA
WDCP	NA	Yes	NA
WIF1	NA	Yes	NA
XPA	NA	Yes	NA
YWHAE	NA	Yes	NA
ZCCHC8	NA	Yes	NA
ZMYM2	NA	Yes	NA
ZMYM3	NA	Yes	NA
ZNF331	NA	Yes	NA
ZNF384	NA	Yes	NA
ZNF479	NA	Yes	NA
