## Supplementary material for "Single-cell copy number lineage tracing enabling gene discovery": SupplementaryData3.TNBC.parallel.gene.xlsx

### Sheet: MEDALT
HUGO_SYMBOL	ALTERATION
YWHAG	Amplification
EGFR	Amplification
CDK6	Amplification
FZD10	Amplification
POLE	Amplification
ATR	Amplification
ATR	Deletion
HLTF	Amplification
DCLRE1C	Amplification
FZD8	Amplification
POLD1	Deletion
PPP2R1A	Deletion
FAT1	Amplification
YWHAE	Deletion
RPA1	Deletion
MNT	Deletion
GSK3B	Deletion
POLQ	Deletion
HES1	Amplification
MDC1	Amplification
GTF2H4	Amplification
NOTCH4	Amplification
FANCE	Amplification
CDKN1A	Amplification
RNF8	Amplification
CCND3	Amplification
POLH	Amplification
CDC5L	Amplification
NUDT1	Amplification
MET	Amplification
POLB	Amplification
PRKDC	Amplification
UBE2V2	Amplification
TCEA1	Amplification
NBN	Amplification
RECQL4	Amplification
RET	Amplification
ERCC6	Amplification
PARG	Amplification
PRPF19	Amplification
DDB1	Amplification
FEN1	Amplification
KAT5	Amplification
MUS81	Amplification
POLD4	Amplification
RAD9A	Amplification
LRP5	Amplification
CCND1	Amplification
POLD3	Amplification
RNF169	Amplification
FZD4	Amplification
FAT3	Amplification
YAP1	Amplification
CCND2	Amplification
LRP6	Amplification
CDKN1B	Amplification
RECQL	Amplification
KRAS	Amplification
MPG	Deletion
AXIN1	Deletion
TELO2	Deletion
EME2	Deletion
NTHL1	Deletion
TSC2	Deletion
SLX4	Deletion
CREBBP	Deletion
RMI2	Deletion
ERCC4	Deletion
PALB2	Deletion
NSMCE1	Deletion
TAOK1	Deletion
LIG3	Deletion
RAD51D	Deletion
RDM1	Deletion
ERBB2	Deletion
BRCA1	Deletion
FZD2	Deletion
ENDOV	Amplification
RPTOR	Amplification
FAAP100	Amplification
TYMS	Amplification
PPP4R1	Amplification
RNMT	Amplification
STK11	Deletion
TLE2	Deletion
MAP2K2	Deletion
CHAF1A	Deletion
CCNE1	Deletion
FAAP24	Deletion
RBX1	Deletion
EP300	Deletion
XRCC6	Deletion
SMC6	Deletion
GEN1	Deletion
BRE	Deletion
REV1	Amplification
RAD18	Amplification
OGG1	Amplification
FANCD2	Amplification
KAT2B	Amplification
TGFBR2	Deletion
SHPRH	Amplification
LATS1	Amplification
GTF2H5	Amplification
MGMT	Amplification
ERCC5	Deletion
LIG4	Deletion
CUL4A	Deletion

### Sheet: MP
Gene	Alteration
CDK6	Amplification
CDKN1A	Mix
CUL1	Mix
E2F3	Amplification
FANCE	Mix
FGFR1	Amplification
FZD1	Amplification
JAK2	Deletion
NBN	Mix
NOTCH4	Amplification
NUDT1	Amplification
PAXIP1	Mix
PMS2	Mix
RAC1	Mix
RAD54B	Amplification
RECQL4	Amplification
RHEB	Mix
RNF8	Mix
RPA3	Mix
RTEL1	Deletion
SPO11	Deletion
STK3	Mix
XRCC2	Mix
YWHAG	Mix
APC	Amplification
APLF	Mix
ASCC3	Mix
BARD1	Deletion
BRAF	Amplification
CCND3	Amplification
CCNH	Mix
CDC5L	Amplification
CDK7	Mix
CHEK2	Deletion
CNTN6	Mix
CSNK1E	Deletion
DMC1	Deletion
EGFR	Mix
EP300	Deletion
ERCC8	Mix
FANCD2	Mix
FGFR4	Mix
FZD10	Mix
FZD6	Mix
FZD9	Amplification
GSK3B	Mix
GTF2H2	Mix
GTF2H4	Amplification
HUS1	Mix
KAT2B	Mix
LATS1	Amplification
MAPK1	Deletion
MBD4	Mix
MDC1	Amplification
MET	Amplification
MLXIPL	Amplification
MPLKIP	Mix
MRPL40	Deletion
MSH3	Mix
MXD1	Mix
MXD3	Mix
MYC	Mix
NCOR1	Mix
NF2	Deletion
NOV	Mix
NSMCE2	Mix
OGG1	Mix
PARP3	Deletion
PIK3R1	Mix
POLD2	Mix
POLE	Mix
POLH	Amplification
POLK	Mix
POLM	Mix
POLQ	Mix
PPP4R2	Deletion
RAD17	Mix
RAD18	Mix
RAF1	Mix
RASA1	Mix
RBX1	Deletion
REV3L	Mix
RFC2	Amplification
ROS1	Mix
RRM2B	Mix
SETMAR	Mix
SFRP4	Mix
SHPRH	Mix
SOX4	Amplification
TDP2	Amplification
TGFBR2	Deletion
TOP3B	Deletion
TTK	Mix
UIMC1	Mix
WWC1	Mix
XPC	Mix
XRCC4	Mix
XRCC5	Deletion
XRCC6	Deletion
ZNRF3	Deletion
ZSWIM7	Mix
ALKBH2	Amplification
CCNE1	Amplification
DCLRE1A	Mix
DCLRE1C	Mix
E2F1	Mix
EID3	Amplification
FZD8	Amplification
GTF2H3	Mix
HES1	Amplification
MDM2	Mix
MLXIP	Mix
MXI1	Mix
NCOR2	Mix
PARPBP	Amplification
PIK3CA	Amplification
PTPN11	Amplification
RAD9B	Amplification
RFC4	Amplification
RFC5	Mix
RNF168	Amplification
TAOK3	Mix
TCF7L2	Mix
TDG	Amplification
UBE2N	Amplification
UNG	Amplification
WIF1	Mix
XAB2	Amplification
AEN	Mix
BLM	Mix
CHAF1A	Mix
DUT	Deletion
FAN1	Deletion
FANCI	Mix
FGFR3	Deletion
HERC2	Deletion
HRAS	Deletion
IGF1R	Deletion
INO80	Deletion
MAP2K1	Deletion
MAP2K2	Mix
MGA	Deletion
MORF4L1	Mix
MXD4	Deletion
NEIL1	Mix
NSMCE3	Deletion
NTRK3	Mix
POLD3	Amplification
POLG	Mix
POLN	Deletion
RAD51	Deletion
RNF169	Amplification
RNF4	Deletion
SMAD3	Deletion
STK11	Mix
TLE2	Mix
TLE3	Deletion
TP53BP1	Deletion
UVSSA	Deletion
BABAM1	Amplification
BRCA1	Mix
ERBB2	Mix
KEAP1	Amplification
LIG3	Mix
MLX	Amplification
MOB1A	Amplification
NF1	Amplification
NOTCH3	Amplification
PIK3R2	Amplification
POLE4	Amplification
RAD23A	Amplification
RAD51D	Mix
RDM1	Mix
REV1	Amplification
SMARCA4	Amplification
SWSAP1	Amplification
TAOK1	Mix
TCF7L1	Amplification
TOP3A	Mix
DDB2	Deletion
NA	Mix
LIG1	Deletion
PNKP	Deletion
POLD1	Deletion
PPP2R1A	Deletion
RET	Mix
TEAD2	Deletion
ALKBH3	Deletion
APTX	Mix
AXIN2	Mix
BRIP1	Mix
CCND1	Mix
CDKN2A	Mix
CDKN2B	Mix
CREBBP	Amplification
DNA2	Amplification
EME1	Deletion
ERCC1	Deletion
ERCC2	Deletion
ERCC3	Amplification
FANCA	Deletion
FANCF	Mix
FANCG	Mix
FZD2	Mix
GTF2H1	Deletion
LRP5	Mix
MLH1	Deletion
MNT	Mix
NFATC2IP	Amplification
NFE2L2	Mix
PER1	Deletion
POLD4	Mix
PPP4C	Amplification
PPP4R1	Deletion
PRKDC	Amplification
RAD51C	Mix
RAD9A	Mix
RNF43	Mix
RPA1	Mix
RRM1	Deletion
SLX1A	Amplification
SLX1B	Amplification
TAOK2	Amplification
TCEA1	Amplification
TP53	Deletion
TYMS	Mix
UBE2V2	Amplification
WDR48	Deletion
XRCC1	Deletion
YWHAE	Mix
ATM	Amplification
CBL	Amplification
CHEK1	Mix
CUL5	Amplification
FAT3	Amplification
FZD4	Amplification
GTF2H5	Mix
H2AFX	Amplification
KAT5	Amplification
MUS81	Amplification
RNMT	Deletion
YAP1	Amplification
ACVR1B	Deletion
AKT2	Deletion
ATR	Amplification
BRE	Mix
CCND2	Amplification
CDC25B	Mix
CSNK1D	Mix
CUL4A	Deletion
DNTT	Deletion
ENDOV	Mix
FAAP100	Mix
FAM175A	Amplification
FAT4	Amplification
FZD3	Amplification
HELQ	Amplification
KDM5A	Amplification
LIG4	Deletion
MAML3	Mix
MMS19	Deletion
NTRK2	Deletion
PCNA	Mix
PIK3CB	Amplification
POLB	Amplification
RAD1	Amplification
RAD52	Amplification
RECQL5	Mix
RMI1	Deletion
RPTOR	Mix
SFRP1	Amplification
SFRP5	Deletion
SMARCAD1	Amplification
SMC5	Mix
TLE1	Deletion
TLE4	Deletion
TOPBP1	Amplification
AKT1	Deletion
ALKBH1	Mix
FAT1	Mix
FGFR2	Mix
HLTF	Amplification
JAG2	Deletion
KIT	Mix
MGMT	Mix
NSMCE4A	Mix
PDGFRA	Mix
PPP4R4	Deletion
STK4	Mix
TGFBR1	Mix
XPA	Mix
XRCC3	Deletion
YWHAB	Mix
ACVR2A	Mix
BRCA2	Deletion
DCHS2	Mix
ERBB4	Deletion
ERCC5	Amplification
FANCM	Mix
FLT3	Deletion
FZD5	Deletion
HFM1	Amplification
HMGB1	Deletion
IDH1	Deletion
LATS2	Deletion
NEIL3	Mix
NSMCE1	Amplification
NUDT15	Deletion
NUDT18	Amplification
PALB2	Amplification
PARP4	Deletion
PLRG1	Mix
PMS1	Deletion
POLI	Deletion
POLL	Deletion
RAD50	Amplification
RB1	Deletion
RBBP8	Deletion
RFC3	Deletion
RICTOR	Deletion
SAV1	Mix
SMAD2	Deletion
SMAD4	Deletion
TDP1	Mix
CDC25A	Deletion
CDK2	Deletion
CDK4	Deletion
CTNNB1	Deletion
ERBB3	Deletion
FAAP24	Amplification
FANCC	Mix
HMGB2	Mix
NABP2	Deletion
SMARCC1	Deletion
SMUG1	Deletion
ALK	Amplification
APEX1	Deletion
CDKN1B	Amplification
FANCL	Amplification
KRAS	Amplification
LRP6	Amplification
MLH3	Amplification
MSH2	Amplification
MSH6	Mix
PARP2	Deletion
POLE2	Amplification
RAD51B	Amplification
RIF1	Amplification
SOS1	Amplification
ATRIP	Deletion
FBXW7	Amplification
INPP4B	Amplification
MOB1B	Deletion
SFRP2	Amplification
TREX1	Deletion
