## Supplementary material for "Single-cell copy number lineage tracing enabling gene discovery": SupplementaryData4.scRNA.recurrent.gene.xlsx

### Sheet: MEDALT
region	Score	case
YWHAB	0.807439	8
STK4	0.745619	6
ALKBH2	1.2316	4
DDB1	0.741667	4
MRPL40	1.30063	4
TDG	1.17792	4
UNG	1.2316	4
XAB2	0.934848	4
MAX	-0.80775	4
PPP2R1A	-0.633333	4
RPA1	-0.981212	4
BRE	0.711111	3
CSNK1D	0.561656	3
EID3	0.859141	3
MAX	1.00694	3
POLE3	0.838889	3
RNF168	1.43429	3
TAOK3	0.755556	3
APEX1	-1.28333	3
CDKN1B	-0.917424	3
MLX	-0.889683	3
NABP2	-1.07778	3
PNKP	-0.580952	3
XPC	-0.758333	3
YWHAE	-1	3
CCND2	1.0651	2
CCNH	0.8	2
CDKN2A	1.07143	2
CTNNB1	0.8125	2
CUL1	0.666667	2
FAN1	0.842105	2
FEN1	0.78254	2
GSK3B	1.05714	2
GTF2H5	0.642857	2
JAK2	1.31429	2
KDM5A	1.01623	2
MAPK1	1.67222	2
MPLKIP	0.660714	2
MXD1	1.12744	2
NCOR2	0.949206	2
NFE2L2	1.56161	2
PCNA	1.13889	2
POLE4	0.880835	2
POLK	0.763636	2
POLQ	1.11429	2
PRPF19	0.666667	2
PTPN11	1.02381	2
RFC5	1.1	2
RHEB	0.740196	2
RNMT	0.641103	2
SMC6	0.6125	2
UBE2B	0.884615	2
UBE2N	0.938596	2
XRCC6	0.858333	2
YWHAG	1.10417	2
ARRDC1	-0.744444	2
CDK6	-0.9	2
CUL1	-0.896825	2
KRAS	-0.633333	2
MAP2K2	-1.23201	2
MGMT	-0.685714	2
MORF4L1	-0.746753	2
MRPL40	-0.742424	2
MYC	-0.571429	2
NBN	-0.821429	2
PER1	-0.6125	2
RAF1	-0.788889	2
RECQL	-0.952778	2
RHEB	-0.797884	2
RIF1	-0.820536	2
SMARCC1	-0.585714	2
TAOK1	-0.838469	2
TYMS	-1	2
USP1	-0.585714	2
YWHAB	-0.59881	2
